# Glycoprotein 130 Antagonism Counteracts Metabolic and Inflammatory Alterations to Enhance Right Ventricle Function in Pulmonary Artery Banded Pigs

**DOI:** 10.1101/2025.01.20.633954

**Authors:** Jenna B. Mendelson, Jacob D. Sternbach, Ryan A. Moon, Lynn M. Hartweck, Sophia R. Clark, Walt Tollison, Matthew T. Lahti, John P. Carney, Todd Markowski, LeeAnn Higgins, Felipe Kazmirczak, Kurt W. Prins

## Abstract

**Background:** Right ventricular dysfunction (RVD) is a risk factor for death in multiple cardiovascular diseases, but RV-enhancing therapies are lacking. Inhibition of glycoprotein-130 (GP130) signaling with the small molecule SC144 improves RV function in rodent RVD via anti-inflammatory and metabolic mechanisms. However, SC144’s efficacy and molecular effects in a translational large animal model of RVD are unknown.

**Methods:** 4-week-old castrated male pigs underwent pulmonary artery banding (PAB). After 3 weeks, PAB pigs were randomized into 2 groups (daily injections of SC144 [2.2 mg/kg, PAB-SC144, *n*=5] or vehicle [PAB-Veh, *n*=5] for 3 weeks). Five age-matched pigs served as controls. Cardiac MRI quantified RV size/function. Right heart catheterization evaluated hemodynamics. Single-nucleus RNA sequencing delineated cell-type specific changes between experimental groups. Electron microscopy evaluated RV mitochondrial morphology. Phosphoproteomics identified dysregulated RV kinases. Lipidomics and metabolomics quantified lipid species and metabolites in RV tissue. Quantitative proteomics examined RV mitochondrial protein regulation.

**Results:** SC144 significantly improved RV ejection fraction (Control: 60±4%, PAB-Veh: 22±10%, PAB-SC144: 37±6%) despite similar RV afterload. Single-nucleus RNA sequencing demonstrated PAB-Veh pigs had lower cardiomyocyte and higher macrophage/lymphocyte/pericyte/endothelial cell abundances as compared to control, and many of these changes were blunted by SC144. SC144 combatted the downregulation of cardiomyocyte metabolic genes induced by PAB. Kinome enrichment analysis suggested SC144 counteracted RV mTORC1 activation. Correspondingly, SC144 rebalanced RV autophagy pathway proteins and improved mitochondrial morphology. Integrated lipidomics, metabolomics, and proteomics analyses revealed SC144 restored fatty acid metabolism. Finally, CellChat analysis revealed SC144 restored pericyte-endothelial cell cross-talk.

**Conclusion:** GP130 antagonism blunts elevated immune cell abundance, reduces pro-inflammatory gene transcription in macrophages and lymphocytes, rebalances autophagy and preserves fatty acid metabolism in cardiomyocytes, and restores endothelial cell and pericyte communication to improve RV function.
