## Supplemental Data for "Glycoprotein 130 Antagonism Counteracts Metabolic and Inflammatory Alterations to Enhance Right Ventricle Function in Pulmonary Artery Banded Pigs"

### Sheet: Sheet1
ID	Group	Weight	RVSP	Systemic Systolic	RVSP/Systemic	CO	CI	RVSP/CO	RV ESV	RV ESV normalized to weight	RV EDV	RV EDV normalized to weight	RV SV	RV SV normalized to weight	RV EF - calculated	RV SV/ESV	RV-PA coupling	RV-PA Coupling normalized to weight	RVSP/SV	RV mass (g)	RV Mass Index (g/kg)	PA proximal area	PA narrowest area at band	Banding severity	Banding severity (%)	TR Severity		LV EDV	LV EDV normalized to weight	LV ESV	LV ESV Normalized to weight	LV SV	LV SV Normalized to weight	LV EF	RVEDV/LVEDV		RA EDV	RA EDV Normalized to weight	RA ESV	RA ESV Normalized to weight	RA SV	RA SV Normalized to weight	RA SV/ESV	RA EF	RA EF
Control
CPA 12	Control	16.8	17			1.9	0.113095	8.94737	20	1.19048	43	2.55952	23	1.36905	53.4884	1.15	1.15	0.0684524	0.73913	20	1.19048							61	3.63095	34	2.02381	27	1.60714	44.2623	0.704918		18	1.07143	8	0.47619	10	0.595238	1.25	55.5556	57
CPA 13	Control	19	26	132	0.19697	2.8	0.147368	9.28571	21	1.10526	53	2.78947	32	1.68421	60.3774	1.52381	1.52381	0.0802005	0.8125	17	0.894737							71	3.73684	39	2.05263	32	1.68421	45.0704	0.746479		21	1.10526	8	0.421053	13	0.684211	1.625	61.9048	59
CPA 14	Control	19	30	120	0.25	2.8	0.147368	10.7143	15	0.789474	42	2.21053	27	1.42105	64.2857	1.8	1.8	0.0947368	1.11111	15	0.789474							54	2.84211	24	1.26316	30	1.57895	55.5556	0.777778		20	1.05263	7	0.368421	13	0.684211	1.85714	65	62
CPA 15	Control	21	20	91	0.21978	2.9	0.138095	6.89655	22	1.04762	58	2.7619	36	1.71429	62.069	1.63636	1.63636	0.0779221	0.555556	18	0.857143							74	3.52381	38	1.80952	36	1.71429	48.6486	0.783784		25	1.19048	10	0.47619	15	0.714286	1.5	60	61
CPA 16	Control	23.5	26	82	0.317073	3.3	0.140426	7.87879	17	0.723404	40	1.70213	23	0.978723	57.5	1.35294	1.35294	0.057572	1.13043	15	0.638298							63	2.68085	33	1.40426	30	1.2766	47.619	0.634921		19	0.808511	9	0.382979	10	0.425532	1.11111	52.6316	53
Group Average		19.86	23.8	106.25	0.245956	2.74	0.137271	8.74454	19	0.971247	47.2	2.40471	28.2	1.43346	59.5441	1.49262	1.49262	0.0757768	0.869746	17	0.874025							64.6	3.28291	33.6	1.71068	31	1.57224	48.2312	0.729576		20.6	1.04566	8.4	0.424967	12.2	0.620695	1.46865	59.0184	58.4
PAB-Vehicle
CPA 8	PAB-veh	12	39	100	0.39	0.85	0.0708333	45.8824	42	3.5	57	4.75	15	1.25	26.3158	0.357143	0.357143	0.0297619	2.6	21	1.75	2.16	0.288	0.866667	86.6667	4		42	3.5	26	2.16667	16	1.33333	38.0952	1.35714		17	1.41667	11	0.916667	6	0.5	0.545455	35.2941	36
CPA 9	PAB-veh	22.4	43	83	0.518072	1.2	0.0535714	35.8333	97	4.33036	112	5	15	0.669643	13.3929	0.154639	0.154639	0.00690353	2.86667	39	1.74107	3.6	0.364	0.898889	89.8889	4		66	2.94643	49	2.1875	17	0.758929	25.7576	1.69697		29	1.29464	19	0.848214	10	0.446429	0.526316	34.4828	33
CPA 10	PAB-veh	24.6	46	121	0.380165	2	0.0813008	23	172	6.99187	192	7.80488	20	0.813008	10.4167	0.116279	0.116279	0.00472679	2.3	61	2.47967	2.64	0.326	0.876515	87.6515	4		60	2.43902	40	1.62602	20	0.813008	33.3333	3.2		47	1.91057	31	1.26016	16	0.650407	0.516129	34.0426	32
CPA 11	PAB-veh	19	30	120	0.25	1.5	0.0789474	20	55	2.89474	74	3.89474	19	1	25.6757	0.345455	0.345455	0.0181818	1.57895	27	1.42105	3.4	0.369	0.891471	89.1471	3		63	3.31579	38	2	25	1.31579	39.6825	1.1746		35	1.84211	19	1	16	0.842105	0.842105	45.7143	45
CPA 20	PAB-veh	11.4	52	74	0.702703	1.6	0.140351	32.5	22	1.92982	34	2.98246	12	1.05263	35.2941	0.545455	0.545455	0.0478469	4.33333	19	1.66667	2.36	0.198	0.916102	91.6102	2		30	2.63158	13	1.14035	17	1.49123	56.6667	1.13333		17	1.49123	9	0.789474	8	0.701754	0.888889	47.0588	47
Group Average		17.88	42	99.6	0.448188	1.43	0.0850008	31.4431	77.6	3.92936	93.8	4.88641	16.2	0.957057	22.219	0.303794	0.303794	0.0214842	2.73579	33.4	1.81169	2.832	0.309	0.889929	88.9929	3.4		52.2	2.96656	33.2	1.82411	19	1.14246	38.7071	1.71241		29	1.59104	17.8	0.962903	11.2	0.628139	0.663779	39.3185	38.6
PAB-SC144
CPA 2	PAB-SC144	16.6	38			1.1	0.0662651	34.5455	30	1.80723	58	3.49398	28	1.68675	48.2759	0.933333	0.933333	0.0562249	1.35714	27	1.62651	2.62	0.485	0.814885	81.4885	4		45	2.71084	24	1.44578	21	1.26506	46.6667	1.28889		23	1.38554	11	0.662651	12	0.722892	1.09091	52.1739	52
CPA 3	PAB-SC144	18.2	42			1.5	0.0824176	28	67	3.68132	100	5.49451	33	1.81319	33	0.492537	0.492537	0.0270625	1.27273	34	1.86813	2.31	0.316	0.863203	86.3203	5		45	2.47253	27	1.48352	18	0.989011	40	2.22222		58	3.18681	43	2.36264	15	0.824176	0.348837	25.8621	26
CPA 5	PAB-SC144	15.6	39	92	0.423913	1.5	0.0961538	26	44	2.82051	67	4.29487	23	1.47436	34.3284	0.522727	0.522727	0.0335082	1.69565	26	1.66667	2.44	0.461	0.811066	81.1066	3		42	2.69231	24	1.53846	18	1.15385	42.8571	1.59524		22	1.41026	13	0.833333	9	0.576923	0.692308	40.9091	43
CPA 17	PAB-SC144	13	43	103	0.417476	1.5	0.115385	28.6667	22	1.69231	33	2.53846	11	0.846154	33.3333	0.5	0.5	0.0384615	3.90909	15	1.15385	2.55	0.33	0.870588	87.0588	2		30	2.30769	15	1.15385	15	1.15385	50	1.1		13	1	7	0.538462	6	0.461538	0.857143	46.1538	48
CPA 18	PAB-SC144	15.2	55	86	0.639535	1.4	0.0921053	39.2857	21	1.38158	34	2.23684	13	0.855263	38.2353	0.619048	0.619048	0.0407268	4.23077	16	1.05263	3.28	0.2	0.939024	93.9024	2		31	2.03947	14	0.921053	17	1.11842	54.8387	1.09677		13	0.855263	6	0.394737	7	0.460526	1.16667	53.8462	50
Group Average		15.72	43.4	93.6667	0.493641	1.4	0.0904653	31.2996	36.8	2.27659	58.4	3.61173	21.6	1.33514	37.4346	0.613529	0.613529	0.0391968	2.49308	23.6	1.47356	2.64	0.3584	0.859753	85.9753	3.2		38.6	2.44457	20.8	1.30853	17.8	1.13604	46.8725	1.46062		25.8	1.56757	16	0.958364	9.8	0.609211	0.831173	43.789	43.8
